# Elevated isoform richness in males largely reflects transcriptional noise rather than proteomic complexity

**DOI:** 10.64898/2026.08.10.744030

**Authors:** Linley M. Sherin, Bernadette D. Johnson, Alberto Corral-Lopez, Wouter van der Bijl, Judith E. Mank

## Abstract

Alternative splicing (AS) can generate multiple RNA isoforms from a single gene and is thought to contribute to phenotypic divergence, including differences between the sexes. Studies in several organisms have documented sex differences in splicing, however these have been largely reliant on short-read RNA sequencing which requires complex algorithms to assemble full-length transcripts and may underestimate both isoform diversity and sex differences in splicing. We used long-read, single molecule RNA-Seq to build a more complete catalog of sex-biased splicing in *Poecilia reticulata,* a focal species for studies of sexual dimorphism. Pairing long-read sequencing with isoform-level analyses, we identified a sixfold higher proportion of sex-biased splicing genes (37%) compared with short and long-read event-level approaches (6%, 11%). AS was common (70% genes) but only 54% of isoforms produced unique open-reading frames (ORFs). We found that males exhibited greater isoform richness than females in both tail and gonad tissues but produced a smaller proportion of isoforms with unique ORFs, suggesting that much of the increased isoform variation is unlikely to expand proteomic complexity and may instead reflect stochasticity during splicing rather than intentional transcriptional products intended for translation. Despite widespread AS, we found only 2.3% of genes exhibited sex-biased isoform switching, and only 52% of these switches generated distinct sex-biased ORFs. Together, our long-read data suggest that although isoform diversity is more extensive than previously appreciated, most alternative isoforms are unlikely to generate novel proteins. Instead, a relatively small number of sex-biased isoforms may disproportionately contribute to proteomic divergence between the sexes.
