## Supplemental tables 1-6 for "Elevated isoform richness in males largely reflects transcriptional noise rather than proteomic complexity"

### Sheet: TableS1
Supplemental table 1: Number of splicing events and sex-biased splicing events (ΔPSI > 0.2, FDR < 0.05) detected in each dataset.
Read type	Event type	Number of splicing events	Proportion of splicing events	Number of sex-biased splicing events	Proportion of sex-biased splicing events
Short	Exon skipping (ES)	2820	0.370419	457	0.466327
Short	Mutually exclusive exons (MXE)	203	0.0266649	38	0.0387755
Short	Alternative 3'/5' splice sites (A3/A5)	4151	0.545252	418	0.426531
Short	Intron retention (IR)	439	0.0576645	67	0.0683673
Short	Total	7613		980
Long	Exon skipping (ES)	9223	0.155931	720	0.252189
Long	Mutually exclusive exons (MXE)	698	0.0118009	46	0.0161121
Long	Alternative 3'/5' splice sites (A3/A5)	37287	0.630402	1541	0.539755
Long	Intron retention (IR)	11940	0.201867	548	0.191944
Long	Total	59148		2855

### Sheet: TableS2
Supplemental table 2: Replicate-level analysis of shifts in isoform composition between the sexes. Differences in ORF type proportions between male and female samples were assessed using linear models on biological replicate-level proportions. Effect sizes represent male − female differences in ORF type abundance, with significance assessed after Benjamini–Hochberg FDR correction. (A) All isoform…
(A)
Tissue	ORF type	Effect (male - female)	SE	p-value	FDR-adjusted p-value	Direction
Gonad	Non-coding	0.00335	0.000576	0.000168	0.00021	Higher in males
Gonad	Premature STOP	0.0126	0.000593	1.15e-09	5.37e-09	Higher in males
Gonad	Retained intron	0.00104	0.0017	0.554	0.554	Not significant
Gonad	UTR variant	0.0149	0.000859	8.85e-09	1.48e-08	Higher in males
Gonad	Unique ORF	-0.0319	0.00159	2.15e-09	5.37e-09	Higher in females
Tail	Non-coding	0.00131	0.00059	0.0509	0.0848	Not significant
Tail	Premature STOP	0.00121	0.000616	0.078	0.0976	Not significant
Tail	Retained intron	0.00195	0.00179	0.302	0.302	Not significant
Tail	UTR variant	0.00355	0.000654	0.000291	0.00146	Higher in males
Tail	Unique ORF	-0.00801	0.00232	0.00616	0.0154	Higher in females
(B)
Gonad	Non-coding	0.00525	0.000731	3.02e-05	3.77e-05	Higher in males
Gonad	Premature STOP	0.00676	0.000429	2.2e-08	1.1e-07	Higher in males
Gonad	Retained intron	0.00213	0.00151	0.19	0.19	Not significant
Gonad	UTR variant	0.00836	0.000576	4.83e-08	1.21e-07	Higher in males
Gonad	Unique ORF	-0.0225	0.00163	8.02e-08	1.34e-07	Higher in females
Tail	Non-coding	0.000183	0.000673	0.791	0.989	Not significant
Tail	Premature STOP	0.00055	0.000544	0.336	0.559	Not significant
Tail	Retained intron	-3.91e-07	0.00234	1	1	Not significant
Tail	UTR variant	0.00206	0.00123	0.124	0.559	Not significant
Tail	Unique ORF	-0.00279	0.0023	0.252	0.559	Not significant

### Sheet: TableS3
Supplemental table 3: (A) Summary of DGE results in each tissue. (B) Summary of DIE results in each tissue. (C, D) Contingency tables showing agreement between sex bias measured at the gene (DGE) and isoform (DIE) levels in (C) tail tissue and (D) gonad tissue. Values represent absolute counts of isoforms, with row percentages shown in parentheses. Cells showing agreement between DGE and DIE are …
(A) DGE results
Tissue	Genes tested	Female-biased genes	Unbiased genes	Male-biased genes
Tail	12674	8	12471	195
Gonad	13137	3528	5941	3668
(B) DIE results
Tissue	Isoforms tested	Female-biased isoforms	Unbiased isoforms	Male-biased isoforms
Tail	44454	15	44148	291
Gonad	48055	8765	26897	12393
(C) DGE vs. DIE - Tail
Gene bias direction (DGE)	Total isoform count	Female-biased isoforms (DIE)	Unbiased isoforms (DIE)	Male-biased isoforms (DIE)
Female-biased	32	7 (21.88%)	25 (78.13%)	0 (0.00%)
Unbiased	43666	8 (0.02%)	43,578 (99.80%)	80 (0.18%)
Male-biased	756	0 (0.00%)	545 (72.09%)	211 (27.91%)
(D) DGE vs. DIE - Gonad
Gene bias direction (DGE)	Total isoform count	Female-biased isoforms (DIE)	Unbiased isoforms (DIE)	Male-biased isoforms (DIE)
Female-biased	10597	6,317 (59.61%)	4,028 (38.01%)	252 (2.38%)
Unbiased	20307	2,051 (10.10%)	16,240 (79.97%)	2,016 (9.93%)
Male-biased	17151	397 (2.31%)	6,629 (38.65%)	10,125 (59.03%)

### Sheet: TableS4
Supplemental table 4: Replicate-level analysis of shifts in isoform composition between male and female-biased genes in each sex composition. Differences in ORF type proportions between samples were assessed using linear models on biological replicate-level proportions. Effect sizes represent male-biased genes − female-biased genes in ORF type abundance, with significance assessed after Benjamini…
(A)
Tissue	Sex	ORF type	Effect (male - female)	SE	p-value	FDR-adjusted p-value	Direction
Gonad	Male	Non-coding	0.0149	0.000918	1.66 × 10⁻⁸	2.07 × 10⁻⁸	Higher in male-biased genes
Gonad	Male	Premature STOP	0.0355	0.000287	2.93 × 10⁻¹⁷	1.47 × 10⁻¹⁶	Higher in male-biased genes
Gonad	Male	Retained intron	0.0229	0.0023	1.66 × 10⁻⁶	1.66 × 10⁻⁶	Higher in male-biased genes
Gonad	Male	UTR variant	0.046	0.000799	5.99 × 10⁻¹⁴	1.50 × 10⁻¹³	Higher in male-biased genes
Gonad	Male	Unique ORF	−0.119	0.00231	1.77 × 10⁻¹³	2.95 × 10⁻¹³	Higher in female-biased genes
Gonad	Female	Non-coding	0.00905	0.000833	7.38 × 10⁻⁷	1.85 × 10⁻⁶	Higher in male-biased genes
Gonad	Female	Premature STOP	0.0047	0.00177	2.42 × 10⁻²	3.02 × 10⁻²	Higher in male-biased genes
Gonad	Female	Retained intron	0.0102	0.00174	1.65 × 10⁻⁴	2.75 × 10⁻⁴	Higher in male-biased genes
Gonad	Female	UTR variant	−0.00141	0.00161	0.401	0.401	Not significant
Gonad	Female	Unique ORF	−0.0225	0.00144	2.39 × 10⁻⁸	1.19 × 10⁻⁷	Higher in female-biased genes
(B)
Gonad	Male	Non-coding	0.02	0.000718	8.18 × 10⁻¹¹	3.40 × 10⁻¹⁰	Higher in male-biased genes
Gonad	Male	Premature STOP	0.0189	0.000716	1.36 × 10⁻¹⁰	3.40 × 10⁻¹⁰	Higher in male-biased genes
Gonad	Male	Retained intron	0.00475	0.00187	2.93 × 10⁻²	2.93 × 10⁻²	Higher in male-biased genes
Gonad	Male	UTR variant	0.0197	0.00139	5.94 × 10⁻⁸	7.43 × 10⁻⁸	Higher in male-biased genes
Gonad	Male	Unique ORF	−0.0635	0.00262	3.30 × 10⁻¹⁰	5.50 × 10⁻¹⁰	Higher in female-biased genes
Gonad	Female	Non-coding	0.019	0.00107	7.10 × 10⁻⁹	1.18 × 10⁻⁸	Higher in male-biased genes
Gonad	Female	Premature STOP	0.00684	0.000784	5.51 × 10⁻⁶	6.89 × 10⁻⁶	Higher in male-biased genes
Gonad	Female	Retained intron	0.0408	0.00188	9.66 × 10⁻¹⁰	2.42 × 10⁻⁹	Higher in male-biased genes
Gonad	Female	UTR variant	0.00772	0.00113	4.62 × 10⁻⁵	4.62 × 10⁻⁵	Higher in male-biased genes
Gonad	Female	Unique ORF	−0.0743	0.00169	9.11 × 10⁻¹³	4.56 × 10⁻¹²	Higher in female-biased genes

### Sheet: Table S5
Supplemental table 5: Number of isoform switching events and their respective coding outcomes. All sex-biased ORFs: Both males and females produce distinct, sex-biased ORFs, indicating that isoform switching results in the expression of different coding sequences between sexes. All redundant ORFs: Both males and females produce the same ORF, but through different sex-biased isoforms with distinct…
Tissue	Isoform switch type	Coding outcome	Number of genes	Proportion of genes
Gonad	1Female:1Male	All sex-biased ORFs	107	0.545918
		All redundant ORFs	27	0.137755
		Loss of coding in one sex	50	0.255102
		All non-coding	12	0.0612245
		Mix	NA	NA
Gonad	1Female:MultiMale	All sex-biased ORFs	29	0.5
		All redundant ORFs	0	0
		Loss of coding in one sex	14	0.241379
		All non-coding	1	0.0192308
		Mix	14	0.241379
Gonad	MultiFemale:1Male	All sex-biased ORFs	23	0.479167
		All redundant ORFs	8	0.166667
		Loss of coding in one sex	6	0.125
		All non-coding	1	0.0208333
		Mix	10	0.208333
Gonad	MultiFemale:MultiMale	All sex-biased ORFs	7	0.411765
		All redundant ORFs	1	0.0588235
		Loss of coding in one sex	2	0.117647
		All non-coding	0	0
		Mix	7	0.411765
Gonad	All types	All sex-biased ORFs	166	0.520376
		All redundant ORFs	36	0.112853
		Loss of coding in one sex	72	0.225705
		All non-coding	14	0.0438871
		Mix	31	0.0971787

### Sheet: TableS6
Supplemental table 6: (A) Read depth of each sample pool for both long and short-reads (B) Read depth of all samples within each condition (sex x tissue) aggregated. Mapped reads is after mapping to filtered transcriptome (autosomal and protein-coding genes only)
(A)
Sample	Sex	Tissue	Read depth		Mapped reads
			Long-reads	Short-reads	Long-reads	Short-reads
RFT1	Female	Tail	9307241	189666498	4820120	58708830
RFT2	Female	Tail	6820428	156940082	3305677	50556697
RFT3	Female	Tail	7174362	163458390	3506892	53173833
RFT4	Female	Tail	7012391	164881362	3564306	55832299
RFT5	Female	Tail	8167540	160580568	4060531	50679182
RFT6	Female	Tail	7308304	185089204	3666662	60010915
RFG1	Female	Gonad	7473646	177632238	3708901	59357489
RFG2	Female	Gonad	9378180	171172738	4638440	57234170
RFG3	Female	Gonad	8369462	182841138	4208639	61504162
RFG4	Female	Gonad	7395057	209663570	3703323	70682390
RFG5	Female	Gonad	8694913	184436440	4355488	62426685
RFG6	Female	Gonad	7804371	177457406	3960148	59960938
RMT1	Male	Tail	8185951	189700738	4082279	59925814
RMT2	Male	Tail	6068486	175585418	2999657	55234863
RMT3	Male	Tail	6654191	173949232	3070714	54691418
RMT4	Male	Tail	8917046	178355006	4418305	56208874
RMT5	Male	Tail	7509087	163403270	3580424	51792757
RMT6	Male	Tail	7573775	177671726	3598540	55440683
RMG1	Male	Gonad	10600483	198200126	4774196	65333722
RMG2	Male	Gonad	8203561	152216384	3658978	49074294
RMG3	Male	Gonad	9245850	166562936	4203191	54575219
RMG4	Male	Gonad	9644661	158125752	4344272	51455000
RMG5	Male	Gonad	9964411	152103632	4532020	50062546
RMG6	Male	Gonad	7540994	147837794	3373691	43622060
Total			195014391	4157531648	79960482	1347544840
Mean length (after trimming)			2023	145
(B)
Sex	Tissue	Read depth		Mapped reads
		Long-reads	Short-reads	Long-reads	Short-reads
Female	Tail	45790266	1020616104	22924188	328961756
Female	Gonad	49115629	1292904268	24574939	371165834
Male	Tail	44908536	1058665390	21749919	333294409
Male	Gonad	55199960	975046624	24886348	314122841
